# Histo-LCM-Hi-C reveals the 3D chromatin conformation of spatially localized rare cells in tissues at high resolution

**DOI:** 10.1101/2025.06.10.658807

**Authors:** Yixin Liu, Min Chen, Xin Liu, Zeqian Xu, Xinhui Li, Yan Guo, Daniel M. Czajkowsky, Zhifeng Shao

## Abstract

It is now well established that an understanding of the chromatin structure is essential to delineate the mechanisms underlying genomic processes. However, while methods to obtain this information from cells *in vitro* are widely available, there is presently a significant lack of techniques that can acquire this data from cells in the tissue. Such a capability is critical to determine the dependence of the local tissue environment on cell functioning. Further, this ability is particularly necessary for cells that are a significant minority of the total tissue population, which are often obscured in data dominated by more abundant tissue cells. Here we have developed Histological Laser Capture Microdissection Hi-C (Histo-LCM-Hi-C) to enable the characterization of chromatin architecture of phenotype-defined, spatially localized cells within intact tissue sections from as few as about 300 cells. We demonstrate the effectiveness of this approach with the generation of the first 3D Hi-C map of the tissue-resident macrophages of the liver, the Kupffer cells (KC), which are a minor cell population in the normal liver. As expected, owing to their relative rarity, these KC maps are significantly different from those obtained from whole liver, revealing distant contacts between putative enhancers and genes involved in key KC functions as well as significant differences with that of *in vitro* induced bone-marrow derived macrophages. We anticipate that this method will prove to be an indispensable technique in the growing repertoire of methodologies used for the characterization of the genomic properties of cells within their native environment.
