## Supplemental Table 1 for "Histo-LCM-Hi-C reveals the 3D chromatin conformation of spatially localized rare cells in tissues at high resolution"

### Sheet: Statistic
Table S1 Filter results of the sequencing data from Histo-LCM-Hi-C library (mouse liver)
Total reads	MAPQ≥30 Count	Duplicate Removed	Same Fragment	Nonspecific	Nonspecific_without_samefragment	Dangling	Self Ligations	Valid Pairs	Cis-interaction	Trans-interaction
20907586	14010246	11147638	951919	2420480	1519589	499847	42073	8134210	6165883	1968327
