## Supplemental Table 2 for "Histo-LCM-Hi-C reveals the 3D chromatin conformation of spatially localized rare cells in tissues at high resolution"

### Sheet: Statistic
Table S2 Filter results of the sequencing data from KC Hi-C libraries and the contacts per cell in published single cell Hi-C
Note: Filter results of the sequencing data. Rep, Replicate.
	Mouse 1		Mouse 2
	Rep1	Rep2	Rep1	Rep2	Rep3	Rep4
Total reads	210511151	111583393	88367159	125622236	110917478	150989218
MAPQ≥30 Count	145805988	74367280	62434946	91311072	79138303	110499821
Duplicate Removed	37930287	20830171	13476665	16955590	21802353	31085942
Same Fragment	5620226	5738007	1228947	1363972	1852900	1203233
Nonspecific	5908762	4955094	1059620	1418873	1630092	1338304
Nonspecific_without_samefragment	1076491	327403	143401	346691	189569	397020
Dangling	2862054	1964372	902001	976438	1153843	1220235
Self Ligations	120450	66706	45811	55924	87942	123823
Valid Pairs	28251066	12733683	11156505	14212565	18518099	28141631
Cis-interaction	20521646	9428742	8240791	10483250	14429938	21636251
Trans-interaction	7729420	3304941	2915714	3729315	4088161	6505380
DNA (ng)	1.71	1.45	1.8		1.64	1.632
cell number (refer from DNA quantity)	285	241.667	300		272	272
Valid Pairs/cell	99126	52691	84563		68081	103461

### Sheet: Published single cell Hi-C
Table S2 Filter results of the sequencing data from KC Hi-C libraries and the contact per cell in published single cell Hi-C
Note:The contacts per cell in published single cell Hi-C
Reference	Method	Method Number of cells	Median number of contacts per cell
2013, Nagano T et al.	Proximity ligation (scHi-C)	10	18000
2017, Ramani V et al.	Proximity ligation (sci-Hi-C)	800–3,500	2,000–18,000
2017, Nagano T et al.	Proximity ligation (scHi-C)	2000	130000
2017, Flyamer IM et al.	Proximity ligation (snHi-C)	250	340000
2017, Stevens TJ et al.	Proximity ligation (scHi-C)	8	75000
