## Supplemental Table 6 for "Histo-LCM-Hi-C reveals the 3D chromatin conformation of spatially localized rare cells in tissues at high resolution"

### Sheet: Sheet1
Table S6 Genes located in the A compartment in the KCs and B in the liver
chr	Gene TSS	Gene name
chrX	102908905	1700011M02Rik
chr6	32050246	1700012A03Rik
chr9	14771029	1700012B09Rik
chrX	53757830	1700013H16Rik
chr19	11130875	1700017D01Rik
chr10	100590484	1700017N19Rik
chrX	102928372	1700018G05Rik
chr19	11165319	1700025F22Rik
chrX	102867970	1700031F05Rik
chr18	52646209	1700034E13Rik
chrX	112495274	2010106E10Rik
chr6	13871517	2610001J05Rik
chr14	12284173	3830406C13Rik
chrX	9104562	4930402K13Rik
chr2	18998343	4930426L09Rik
chr10	100590422	4930430F08Rik
chr11	34098553	4930469K13Rik
chr13	60864474	4930486L24Rik
chrX	53724826	4930502E18Rik
chrX	18461396	4930578C19Rik
chr9	15306447	4931406C07Rik
chrX	169779634	4933400A11Rik
chr15	60016612	4933412E24Rik
chr8	33428709	5930422O12Rik
chr9	98903119	7420426K07Rik
chr1	82943387	A030003K21Rik
chr1	82913325	A030005L19Rik
chr1	82924917	A030014E15Rik
chr18	25168999	AW554918
chr10	58224929	AW822073
chr15	91191798	Abcd2
chr8	9977707	Abhd13
chr13	23423865	Abt1
chr1	173333749	Ackr1
chr19	34255589	Acta2
chr13	12340759	Actn2
chr11	46055992	Adam19
chr1	63445891	Adam23
chr13	104287835	Adamts6
chr9	90163069	Adamts7
chr6	55451978	Adcyap1r1
chr17	55749984	Adgre4
chrX	160390690	Adgrg2
chrX	56870163	Adgrg4
chr11	67052593	Adprm
chr6	40325172	Agk
chr12	35992907	Agr2
chr12	35925620	Agr3
chr3	20367176	Agtr1b
chrX	21484544	Agtr2
chr1	173350879	Aim2
chr3	152668359	Ak5
chrX	7067519	Akap4
chr1	177258202	Akt3
chr14	43957069	Ang5
chr3	127499349	Ank2
chr19	34166052	Ankrd22
chr9	14784855	Ankrd49
chr4	32950840	Ankrd6
chr13	20794113	Aoah
chr2	22774094	Apbb1ip
chr10	18743948	Arfgef3
chrX	168795099	Arhgap6
chr1	34678188	Arhgef4
chr2	19199302	Armc3
chrX	95557986	Asb12
chrX	164506327	Asb9
chr19	9135635	Asrgl1
chr9	95857597	Atr
chr16	19760208	B3gnt5
chrX	8892382	B630019K06Rik
chr3	136326065	Bank1
chr16	50432389	Bbx
chrX	6320720	Bmp15
chr7	81992291	Bnc1
chr1	55363468	Boll
chr5	43818885	Bst1
chr16	45224315	Btla
chr13	23465900	Btn1a1
chr13	23488856	Btn2a2
chr10	45335772	Bves
chr5	76656512	C530008M17Rik
chr4	127970950	CK137956
chr15	91199494	CN725425
chr7	13398132	Cabp5
chr1	173367694	Cadm3
chr2	84425410	Calcrl
chr17	73400865	Capn13
chr4	48663514	Cavin4
chr18	66302740	Ccbe1
chr5	21424676	Ccdc146
chrX	52791200	Ccdc160
chr18	57533780	Ccdc192
chr16	50591153	Ccdc54
chr9	13246955	Ccdc82
chr11	82057823	Ccl11
chr11	82101845	Ccl12
chr11	82035571	Ccl2
chr11	82045712	Ccl7
chr11	82115185	Ccl8
chr15	66891320	Ccn4
chrX	7041618	Ccnb3
chr16	44867097	Cd200r2
chr16	44943678	Cd200r3
chr16	44811733	Cd200r4
chr8	3926843	Cd209b
chr8	3954745	Cd209c
chr8	3878554	Cd209d
chr8	3854308	Cd209e
chr5	43868553	Cd38
chr1	130462743	Cd55
chr1	130423008	Cd55b
chr12	117804289	Cdca7l
chr4	11758147	Cdh17
chr13	17805096	Cdk13
chrX	61185557	Cdr1
chr13	104228611	Cenpk
chr12	91384408	Cep128
chr10	100487558	Cep290
chr9	15357787	Cep295
chr19	15984988	Cep78
chr4	82885147	Cer1
chr7	83794879	Cfap161
chr19	47919286	Cfap43
chr11	67965650	Cfap52
chr19	47937675	Cfap58
chr19	34475163	Ch25h
chr4	3938888	Chchd7
chr9	36727064	Chek1
chr3	106219506	Chil4
chr3	106032813	Chil5
chr9	95406721	Chst2
chrX	20059560	Chst7
chr3	145032775	Clca1
chr3	145099442	Clca2
chr3	144975044	Clca4a
chr3	144932528	Clca4b
chrX	154890266	Cldn34b1
chr6	122921848	Clec4a1
chr6	123106428	Clec4a2
chr6	122952515	Clec4a3
chr6	122990367	Clec4a4
chr6	123049962	Clec4b1
chr6	123172893	Clec4b2
chr6	123262111	Clec4d
chr6	123289869	Clec4e
chr6	123229843	Clec4n
chr6	40585820	Clec5a
chr4	9269293	Clvs1
chrX	71991849	Cnga2
chrX	158043293	Cnksr2
chr3	20242180	Cpa3
chr3	20275732	Cpb1
chr9	104547286	Cpne4
chr7	15879967	Crx
chr7	15882617	Crxos
chr3	154596711	Cryz
chr19	61228428	Csf2ra
chr4	127987857	Csmd2
chr13	60936624	Ctla2a
chr13	60897446	Ctla2b
chr7	88278085	Ctsc
chr13	60802848	Ctsll3
chr18	57468516	Ctxn3
chr9	14500617	Cwc15
chr2	77946374	Cwc22
chrX	9487770	Cybb
chrX	16522869	Cypt1
chrX	106603678	Cysltr1
chr12	36382180	D630036H23Rik
chr17	50293635	Dazl
chr3	55242364	Dclk1
chr10	97479609	Dcn
chr18	44380502	Dcp2
chr8	48099092	Dctd
chr8	61928087	Ddx60
chr8	18991054	Defb37
chr8	18978255	Defb40
chrX	6779306	Dgkk
chr5	52190513	Dhx15
chr14	87141234	Diaph3
chr13	106947127	Dimt1
chr3	132085292	Dkk2
chrX	102908686	Dmrtc1a
chrX	102707865	Dmrtc1b
chrX	102802963	Dmrtc1c1
chrX	102854615	Dmrtc1c2
chr1	46066315	Dnah7b
chr1	162478033	Dnm3
chr1	80758526	Dock10
chr1	166127921	Dusp27
chr10	58232674	Duxf3
chr1	63686926	Dytn
chr6	40436134	E330009J07Rik
chr14	43923558	Ear10
chr14	51203391	Ear14
chr13	12520437	Edaradd
chr14	103844401	Ednrb
chr11	32532080	Efcab9
chrX	17319367	Efhc2
chr7	82648614	Efl1
chr9	36797392	Ei24
chr7	108934417	Eif3f
chr13	20090596	Elmo1
chr13	108214404	Elovl7
chr9	14381506	Endod1
chr14	77156763	Enox1
chr6	137654875	Eps8
chr14	77904239	Epsti1
chr13	108158731	Ercc8
chr13	12565874	Ero1lb
chr9	99358556	Esyt3
chr9	32636221	Ets1
chr10	57784881	Fabp7
chr9	98986373	Faim
chr11	57518616	Fam114a2
chr9	35267804	Fam118b
chr19	24477355	Fam122a
chr5	21424958	Fam185a
chr19	60226700	Fam204a
chr14	78089006	Fam216b
chr12	12262139	Fam49a
chr2	117249739	Fam98b
chr19	34290666	Fas
chr1	161788494	Fasl
chrX	71972986	Fate1
chr5	43821637	Fbxl5
chr10	5805599	Fbxo5
chr11	62847069	Fbxw10
chr11	32642724	Fbxw11
chr14	12348188	Fezf2
chrX	59568070	Fgf13
chr5	21372642	Fgl2
chr18	24708623	Fhod3
chr16	57353093	Filip1l
chr9	32542860	Fli1
chr2	52857860	Fmnl2
chrX	68761839	Fmr1nb
chr17	7827301	Fndc1
chrX	106485400	Fndc3c1
chr9	98955288	Foxl2
chr9	35211054	Foxred1
chr3	155093402	Fpgt
chr17	17883939	Fpr1
chr17	17887824	Fpr2
chr17	17887852	Fpr3
chr8	80611080	Frem3
chr6	97617540	Frmd4b
chrX	168577230	Frmpd4
chrX	8962974	Fthl17b
chrX	8976558	Fthl17c
chrX	8986754	Fthl17d
chrX	9033493	Fthl17e
chrX	9063015	Fthl17f
chr10	13499540	Fuca2
chr9	14752392	Fut4
chrX	72274802	Gabre
chrX	72825178	Gabrq
chr8	57653031	Galnt7
chr18	82406776	Galr1
chr10	58255497	Gcc2
chr19	17372843	Gcnt1
chr4	11704457	Gem
chr19	11747554	Gif
chr15	103565080	Glycam1
chrY	2830699	Gm10256
chr8	83166169	Gm10645
chr13	21501417	Gm11273
chrX	71921002	Gm1141
chr4	3973594	Gm11808
chr11	46052320	Gm12166
chrX	77864758	Gm14744
chrX	155624741	Gm15155
chr3	28892617	Gm1527
chr11	82038561	Gm17268
chr9	13446752	Gm17571
chrY	78838055	Gm20806
chrY	8257907	Gm20824
chrY	35131832	Gm20855
chrY	21241575	Gm20865
chrY	28271511	Gm20894
chrY	73669315	Gm20903
chrY	79151121	Gm20917
chr19	61297068	Gm21060
chrY	70273641	Gm21118
chrY	40651995	Gm21852
chrX	21175652	Gm21876
chrX	21745096	Gm28269
chrY	7722941	Gm28576
chrY	60241202	Gm28891
chrY	80926995	Gm28897
chrY	74470531	Gm29110
chrY	70303286	Gm29423
chrY	78212993	Gm29564
chrY	70303342	Gm29644
chrY	22051352	Gm31571
chr7	6343759	Gm3854
chr1	63615968	Gm39653
chr1	80461447	Gm45261
chr1	82960286	Gm47955
chr1	166497587	Gm4846
chrX	23882553	Gm4907
chr10	18786792	Gm4922
chr14	12283976	Gm49355
chr13	60936570	Gm49391
chr13	60896893	Gm49392
chr13	60935589	Gm49393
chr13	115101920	Gm49395
chr10	58236700	Gm4981
chr7	5350537	Gm5065
chrX	106583186	Gm5127
chr3	16006436	Gm5150
chr19	12846682	Gm5244
chrX	8874253	Gm5751
chr3	90777875	Gm5849
chr1	82931398	Gm6217
chrX	8843994	Gm6592
chr5	76484040	Gm7271
chr1	82956012	Gm7544
chr6	98342753	Gm765
chrX	56212880	Gm773
chr14	43925390	Gm8113
chr19	11485938	Gm8369
chr6	136327539	Gm8994
chr10	118326968	Gm9040
chr10	118332407	Gm9044
chr10	118337830	Gm9045
chr10	118343254	Gm9046
chr10	118348678	Gm9048
chr10	118354104	Gm9049
chrX	102707634	Gm9112
chr14	118266960	Gm9376
chr3	15332301	Gm9733
chr18	24709347	Gm9955
chr13	32338739	Gmds
chr1	166130238	Gpa33
chrX	52613949	Gpc3
chrX	57503756	Gpr101
chr13	19824256	Gpr141
chrX	96713441	Gpr165
chrX	107255878	Gpr174
chr1	42952872	Gpr45
chr9	14860210	Gpr83
chr6	13839941	Gpr85
chr13	21312125	Gpx6
chr9	40531382	Gramd1b
chrX	41400854	Gria3
chr14	34820108	Grid1
chrX	163549676	Grpr
chr18	41999048	Grxcr2
chr6	136781764	Gucy2c
chr6	100704734	Gxylt2
chr18	52693690	Gykl1
chr8	80493781	Gypa
chrX	14211148	H2al1n
chrX	9572408	H2al1o
chrX	9849703	H2al3
chr17	17855204	Has1
chrX	169320371	Hccs
chr10	36974544	Hdac2
chr7	81934472	Hdgfl3
chr13	12395027	Heatr1
chr1	54195167	Hecw2
chr6	3498297	Hepacam2
chrX	96455359	Heph
chr9	25151819	Herpud2
chr8	80058005	Hhip
chr13	22042943	Hist1h2ag
chr13	22035567	Hist1h2ah
chr13	21810465	Hist1h2ao
chr13	21833506	Hist1h2ap
chr13	22043214	Hist1h2bj
chr13	22035870	Hist1h2bk
chr13	21810196	Hist1h2bq
chr13	21833743	Hist1h2br
chr13	22041361	Hist1h4i
chr13	21811746	Hist1h4m
chr13	21832195	Hist1h4n
chr1	150993434	Hmcn1
chr8	74993356	Hmgxb4
chr6	65144907	Hpgds
chr7	121391859	Hs3st2
chrX	96456293	Hsf3
chr18	62324204	Htr4
chr6	24748329	Hyal4
chr6	24733245	Hyal6
chrX	9846928	Hypm
chr1	173982743	Ifi202b
chr1	173942671	Ifi203
chr1	173766942	Ifi204
chr1	174031809	Ifi205
chr1	173491040	Ifi206
chr1	173741746	Ifi207
chr1	173673675	Ifi208
chr1	173630917	Ifi209
chr1	173913045	Ifi211
chr1	173599273	Ifi213
chr1	173535956	Ifi214
chr10	118441046	Ifng
chr11	44400063	Il12b
chr7	83745725	Il16
chr1	40515362	Il18rap
chr2	24291196	Il1f10
chr2	24276954	Il1f5
chr2	24215418	Il1f6
chr6	106749036	Il5ra
chr19	9899550	Incenp
chr8	81342556	Inpp4b
chr10	7052477	Ipcef1
chr13	106936957	Ipo11
chrX	141725262	Irs4
chr7	78913424	Isg20
chr12	36381450	Ispd
chr13	115101963	Itga1
chr12	119238801	Itgb8
chrX	107403375	Itm2a
chr19	47919298	Itprip
chr9	13245828	Jrkl
chr19	25236975	Kank1
chr3	107036169	Kcna3
chr6	126535411	Kcna5
chr6	126740673	Kcna6
chr3	105452330	Kcnd3
chr12	17176887	Kcnf1
chr11	110968033	Kcnj16
chr12	11151055	Kcns3
chr18	15151445	Kctd1
chr18	40256962	Kctd16
chr9	14500481	Kdm4d
chr13	107022125	Kif2a
chrX	136517999	Kir3dl1
chrX	136544055	Kir3dl2
chrX	23365081	Klhl13
chr12	5375681	Klhl29
chr9	77636500	Klhl31
chr7	43781035	Klk10
chr7	43774604	Klk11
chr7	43768897	Klk12
chr7	43712567	Klk13
chr7	43933740	Klk15
chr7	43966751	Klk1b1
chr7	43995877	Klk1b11
chr7	44012168	Klk1b26
chr7	44052290	Klk1b27
chr7	43950664	Klk1b8
chr7	43976061	Klk1b9
chr7	43881160	Klk4
chr7	43841971	Klk5
chr7	43824499	Klk6
chr7	43811294	Klk7
chr7	43797577	Klk8
chr7	43791891	Klk9
chr16	19706374	Lamp3
chr6	57702540	Lancl2
chrX	9199902	Lancl3
chr11	34046920	Lcp2
chrX	61709497	Ldoc1
chr3	154330658	Lhx8
chr8	9977685	Lig4
chr7	3915502	Lilra6
chr19	34100933	Lipm
chr7	109175206	Lmo1
chr18	52529866	Lox
chr13	73467197	Lpcat1
chr6	34029448	Lrguk
chr5	21543559	Lrrc17
chr4	143349757	Lrrc38
chr3	155093434	Lrriq3
chr3	55782510	Mab21l1
chr12	119314270	Macc1
chrX	154949504	Magea3
chrX	72222017	Magea4
chrX	154935986	Magea6
chrX	154995849	Magea8
chr9	13297957	Maml2
chrX	56822325	Map7d3
chr5	103211333	Mapk10
chr1	120505023	Marco
chr12	56345893	Mbip
chr18	82475146	Mbp
chr8	18595131	Mcph1
chr9	15279930	Med17
chr7	82867333	Mex3b
chr11	57518664	Mfap3
chr1	40790686	Mfsd9
chrX	169685199	Mid1
chr12	65172603	Mis18bp1
chr1	173942490	Mndal
chr9	90114773	Morf4l1
chr19	12460779	Mpeg1
chr1	174330518	Mptx1
chr2	14229392	Mrc1
chr9	14784654	Mre11a
chr19	11770391	Mrpl16
chr7	78783530	Mrpl46
chr7	78783119	Mrps11
chr6	39810987	Mrps33
chr19	11266240	Ms4a1
chr19	11232447	Ms4a12
chr19	11196736	Ms4a13
chr19	11314453	Ms4a14
chr19	11623718	Ms4a2
chr19	11640850	Ms4a3
chr19	11375523	Ms4a4a
chr19	11443553	Ms4a4b
chr19	11404770	Ms4a4c
chr19	11536801	Ms4a4d
chr19	11283872	Ms4a5
chr19	11516512	Ms4a6b
chr19	11469366	Ms4a6c
chr19	11604848	Ms4a6d
chr19	11336145	Ms4a7
chr1	14755991	Msc
chr9	13748410	Mtmr2
chr13	12258112	Mtr
chr10	5823909	Mtrf1l
chr11	67078300	Myh3
chr18	44334074	Myot
chrX	103186639	Nap1l2
chr8	67480921	Nat1
chr8	67494858	Nat2
chr8	67523854	Nat3
chr9	27030175	Ncapd3
chr12	116405402	Ncapg2
chrX	16911773	Ndp
chr13	108158622	Ndufaf2
chr14	14803415	Nek10
chrX	162159729	Nhs
chr13	119755881	Nim1k
chr7	108930177	Nlrp10
chr11	71144703	Nlrp1a
chr11	71230732	Nlrp1b
chr7	5351034	Nlrp2
chr7	64872996	Nsmce3
chr12	10369973	Nt5c1b
chr7	78738011	Ntrk3
chrX	6173014	Nudt10
chr1	169531463	Nuf2
chr7	15839677	Obox6
chr7	56239760	Oca2
chr7	107567446	Olfml1
chr13	21642517	Olfr11
chrX	50428497	Olfr1324
chr13	21698111	Olfr1359
chr13	21677404	Olfr1360
chr13	21663385	Olfr1361
chr13	21614021	Olfr1362
chr13	21581758	Olfr1364
chr13	21542807	Olfr1366
chr13	21346910	Olfr1367
chr13	21145866	Olfr1368
chr13	21111483	Olfr1369-ps1
chr13	21074946	Olfr1370
chr19	11839218	Olfr1417
chr19	11861065	Olfr1418
chr19	11875105	Olfr1419
chr19	11886565	Olfr1420
chr19	12041316	Olfr1423
chr19	12062681	Olfr1424
chr19	12077730	Olfr1425
chr19	12092012	Olfr1426
chr19	12417433	Olfr1441
chr19	12857283	Olfr1444
chr19	12883855	Olfr1445
chr19	12893523	Olfr1446
chr13	21559892	Olfr1535
chr1	174121161	Olfr231
chr1	174391046	Olfr248
chr13	21129639	Olfr263
chr3	106826286	Olfr266
chr7	102719069	Olfr33
chr1	174365122	Olfr417
chr1	174252060	Olfr419
chr1	174155633	Olfr420
chr1	174131517	Olfr424
chr1	174096891	Olfr427
chr1	174084331	Olfr429
chr1	174066605	Olfr430
chr1	174049205	Olfr432
chr1	174040705	Olfr433
chr6	42487213	Olfr456
chr6	42476334	Olfr457
chr6	42465195	Olfr458
chr6	40569487	Olfr460
chr6	40555049	Olfr461
chr7	102618217	Olfr553
chr7	102638432	Olfr554
chr7	102658823	Olfr555
chr7	102664899	Olfr556
chr7	102695910	Olfr557
chr7	102702215	Olfr558
chr7	102727490	Olfr559
chr7	102759365	Olfr560
chr7	102771221	Olfr561
chr14	50707373	Olfr748
chr14	50745093	Olfr749
chr7	102759470	Olfr78
chr4	143450323	Oog4
chr19	11691149	Oosp1
chr19	11660558	Oosp2
chr19	11697055	Oosp3
chr4	16013887	Osgin2
chr14	48673818	Otx2
chr8	61902689	Palld
chrX	77853622	Pbsn
chrX	133688986	Pcdh19
chr14	79771311	Pcdh8
chr18	37661793	Pcdhga1
chr18	37668953	Pcdhga2
chr18	37674307	Pcdhga3
chr18	37685210	Pcdhga4
chr18	37694380	Pcdhga5
chr18	37680233	Pcdhgb1
chr18	37689828	Pcdhgb2
chr9	95637601	Pcolce2
chr15	103503034	Pde1b
chr2	22895522	Pdss1
chr6	4747306	Peg10
chrX	95558104	Pfn5
chr19	12427905	Pfpl
chr3	90726906	Pglyrp4
chr10	13474411	Phactr2
chr5	52741574	Pi4k2b
chr3	106014645	Pifo
chr18	30272747	Pik3c3
chr2	18998125	Pip4k2a
chr9	14740732	Piwil4
chr7	13324655	Pla2g4c
chr4	3938422	Plag1
chr1	55405921	Plcl1
chr7	129257031	Plpp4
chr3	117360875	Plppr4
chr9	95845310	Pls1
chr11	63128982	Pmp22
chr1	166409862	Pogk
chr13	21981194	Pom121l2
chr17	55712627	Pot1b
chr8	78436644	Pou4f2
chr7	107595207	Ppfibp2
chr15	103538002	Ppp1r1a
chr13	104228842	Ppwd1
chr4	143412426	Pramef8
chr4	143394428	Pramel1
chr18	41951241	Prelid2
chr12	32061295	Prkar2b
chr5	99037350	Prkg2
chr6	127769471	Prmt8
chrX	78583895	Prrg1
chrX	71962624	Prrg3
chr13	22009741	Prss16
chr6	40519507	Prss37
chr19	15947336	Psat1
chrX	155623813	Ptchd1
chr14	44859374	Ptgdr
chr14	44988195	Ptger2
chr7	47133683	Ptpn5
chr1	138175707	Ptprc
chr17	67354456	Ptprm
chr12	116485720	Ptprn2
chrX	161717069	Rai2
chr13	17944238	Rala
chr5	99729064	Rasgef1b
chr13	92131655	Rasgrf2
chr2	117343000	Rasgrp1
chrY	2830680	Rbmy
chr12	10390772	Rdh14
chr6	137170496	Rerg
chr19	17394043	Rfk
chr17	50190673	Rftn1
chr4	16163646	Ripk2
chr4	121215083	Rlf
chr14	51256111	Rnase2a
chrX	163761328	Rnf138rt1
chr8	82863356	Rnf150
chr3	28805436	Rpl22l1
chr9	35267865	Rpusd4
chr4	32983037	Rragd
chrX	106840643	Rtl3
chr18	88971790	Rttn
chr10	9675207	Samd5
chr16	76022280	Samsn1
chrX	112406778	Satl1
chr7	82648527	Saxo2
chr14	103513342	Scel
chr7	31291820	Scgb1b2
chr19	9847562	Scgb2a2
chr7	31290508	Scgb2b2
chr9	40269217	Scn3b
chr11	67052670	Sco1
chr9	25252439	2024-09-07
chr13	33078575	Serpinb1b
chr1	106861173	Serpinb5
chr13	32965209	Serpinb6b
chr13	33003250	Serpinb9
chr13	33027416	Serpinb9b
chr1	79861179	Serpine2
chr3	75270077	Serpini2
chr9	14275067	Sesn3
chr19	47731682	Sfr1
chr6	4747206	Sgce
chr14	40893265	Sh2d4b
chrX	6399854	Shroom4
chr3	15426519	Sirpb1a
chr15	66831828	Sla
chr1	171767127	Slamf1
chr18	78142118	Slc14a1
chr18	37638744	Slc25a2
chr3	109123149	Slc25a24
chr5	21865603	Slc26a5
chr18	58556257	Slc27a6
chr9	37255737	Slc37a2
chr1	46892851	Slc39a10
chr14	14702279	Slc4a7
chrX	21714896	Slc6a14
chr13	73536747	Slc6a3
chrX	101086019	Slc7a3
chr1	40580081	Slc9a4
chrX	56374586	Smim10l2a
chr13	108044446	Smim15
chr7	6398715	Smim17
chr10	57794335	Smpdl3a
chr18	52767709	Sncaip
chr18	88927480	Socs6
chr12	36314139	Sostdc1
chr14	118237029	Sox21
chrX	60893429	Sox3
chr17	17827158	Spaca6
chr6	24791188	Spam1
chr1	174172776	Spta1
chr9	35200175	Srpr
chrX	10117708	Srpx
chr6	40471352	Ssbp1
chrX	21115820	Ssxa1
chrX	8413305	Ssxb1
chrX	8327424	Ssxb10
chrX	8461725	Ssxb2
chrX	8803691	Ssxb5
chrX	8366978	Ssxb9
chr3	152982245	St6galnac5
chr19	34192229	Stambpl1
chr13	19395794	Stard3nl
chr11	32533305	Stk10
chr3	8509360	Stmn2
chr3	139205694	Stpg2
chr9	36767678	Stt3a
chr19	11819402	Stx3
chr11	67966193	Stx8
chr10	9901078	Stxbp5
chr7	90302252	Sytl2
chrX	9885622	Sytl5
chr6	82402334	Tacr1
chr12	24498359	Taf1b
chr9	15306214	Taf1d
chr18	37644203	Taf7
chr6	40493529	Tas2r108
chr6	42434535	Tas2r126
chr6	42405434	Tas2r135
chr6	40491233	Tas2r137
chr6	42400238	Tas2r143
chr9	90270803	Tbc1d2b
chr8	83165352	Tbc1d9
chrX	136590842	Tceal3
chrX	135210686	Tceal6
chr11	63061654	Tekt3
chrX	101059666	Tex11
chr6	16898440	Tfec
chr2	84476774	Tfpi
chr2	118111876	Thbs1
chr9	35200290	Tirap
chr7	65527780	Tjp1
chr8	66486529	Tma16
chr7	83584927	Tmc3
chr15	94629232	Tmem117
chr9	7764041	Tmem123
chr6	39873271	Tmem178b
chr12	30584426	Tmem18
chr8	77610697	Tmem184c
chr9	37208223	Tmem218
chr11	67025154	Tmem220
chr6	24956296	Tmem229a
chr9	75559656	Tmod3
chr10	100487349	Tmtc3
chr8	10006467	Tnfsf13b
chr1	161494655	Tnfsf18
chr4	63861346	Tnfsf8
chrX	133850980	Tnmd
chr3	155055406	Tnni3k
chr13	60941983	Tpbpa
chr13	60904879	Tpbpb
chr18	25169006	Tpgs2
chr7	104315465	Trim12a
chr7	104353361	Trim12c
chr11	62820231	Trim16
chr13	21179445	Trim27
chr7	104465192	Trim30a
chr7	104369883	Trim30b
chr7	104400836	Trim30c
chr7	104244457	Trim34a
chr7	104329471	Trim34b
chr7	104288093	Trim5
chr7	104218793	Trim6
chr7	102687326	Trim68
chr6	106769120	Trnt1
chr9	95750374	Trpc1
chr3	54156035	Trpc4
chr12	91384563	Tshr
chr6	127887589	Tspan11
chr12	36042499	Tspan13
chr3	138742195	Tspan5
chrX	133898428	Tspan6
chrX	10485158	Tspan7
chr2	75981966	Ttc30a1
chr2	75978169	Ttc30a2
chr2	75938584	Ttc30b
chr14	50785518	Ttc5
chr7	108950338	Tub
chr11	62879455	Tvp23b
chr3	154597103	Tyw3
chr11	44470497	Ublcp1
chr8	83290352	Ucp1
chr11	67922152	Usp43
chr7	24001691	V1rd19
chr3	109340653	Vav3
chr12	116077726	Vipr2
chr7	24053254	Vmn1r183
chr13	22084440	Vmn1r188
chr7	5218493	Vmn1r57
chr7	20099680	Vmn1r91
chr17	55625191	Vmn2r118
chr6	123308333	Vmn2r19
chr6	124024568	Vmn2r26
chr6	124231855	Vmn2r27
chr9	27030064	Vps26b
chr13	18717286	Vps41
chr6	3498382	Vps50
chrX	96293437	Vsig4
chr9	15239045	Vstm5
chr1	45795166	Wdr75
chr6	40439088	Wee2
chr3	159839672	Wls
chr8	18950974	Xkr5
chrX	53797705	Xlr
chr13	17993348	Yae1d1
chr18	40219428	Yipf5
chr5	52775409	Zcchc4
chrX	104671063	Zdhhc15
chr4	82859957	Zdhhc21
chr2	45117394	Zeb2
chr13	119790888	Zfp131
chr7	24081924	Zfp180
chr13	21945094	Zfp184
chr7	6383295	Zfp28
chrX	53776393	Zfp36l3
chr12	116047724	Zfp386
chr7	7171330	Zfp418
chrX	56346400	Zfp449
chr18	52615915	Zfp474
chr7	6331284	Zfp583
chr7	7136754	Zfp773
chr7	6363280	Zfp78
chr7	7121487	Zfp954
chrX	58022700	Zic3
chr7	123500448	Zkscan2
chr13	21531119	Zkscan8
chr13	21362820	Zscan12
