## Supplemental Table 9 for "Histo-LCM-Hi-C reveals the 3D chromatin conformation of spatially localized rare cells in tissues at high resolution"

### Sheet: Sheet1
Table S9 KC-specific genes list
chr	Start	End	Gene name
chr12	26442743	26456452	Rsad2
chr16	33954782	33967038	Umps
chr10	57784923	57788450	Fabp7
chr17	29360914	29379535	Fgd2
chr15	6579847	6665608	Fyb
chr16	55811377	55838641	Nfkbiz
chr11	102430322	102436809	Grn
chr2	91932827	91950348	Dgkz
chr13	104817170	104838676	Srek1ip1
chr9	21015940	21028814	Icam1
chr9	107569163	107572778	Hyal2
chr17	78377878	78418152	Fez2
chr11	97663412	97685458	Mllt6
chr11	78962979	78984924	Lgals9
chr1	85894510	85908698	Itm2c
chr9	47530170	47853391	Cadm1
chr1	36068400	36106446	Hs6st1
chr7	99381518	99461874	Gdpd5
chr10	128270498	128292853	Stat2
chr10	8722219	8886070	Sash1
chr2	84600781	84650740	Ctnnd1
chr12	111828458	111908055	Ppp1r13b
chr1	120067377	120073780	Tmem37
chr7	45522917	45526268	Ppp1r15a
chr18	36281162	36288244	Pura
chr4	136143822	136145392	Id3
chr11	119343489	119355510	Sgsh
chr8	25039144	25101811	Plekha2
chr16	91372783	91405587	Ifnar2
chr5	136083916	136111861	Rasa4
chr9	90202049	90270769	Tbc1d2b
chr11	94343295	94392976	Abcc3
chr2	91061781	91070315	Slc39a13
chr10	78271563	78351700	Agpat3
chr5	120483893	120503623	Plbd2
chr1	180989556	181017569	Ephx1
chr1	24678544	24766301	Lmbrd1
chr15	89155546	89180788	Plxnb2
chr18	61105572	61131139	Csf1r
chr8	106415339	106425889	Zfp90
chr10	7905648	7956123	Tab2
chr6	34863146	34874946	Tmem140
chr2	32646595	32682669	Eng
chr15	100621340	100636940	Smagp
chr1	45908070	45925594	Slc40a1
chr5	124004641	124032260	Vps37b
chr8	11453977	11478499	Rab20
chr16	35938470	35972621	Parp9
chr11	58199556	58207592	Igtp
chr19	34640889	34650009	Ifit1
chr1	171281953	171287961	Usp21
chr17	35170986	35176052	Aif1
chr18	4331327	4352953	Map3k8
chr7	101822632	101838226	Inppl1
chr7	27447978	27465981	Blvrb
chr9	5308849	5336791	Casp4
chr7	101839988	101845331	Folr2
chr7	45705247	45710203	Dbp
chr2	150786796	150831748	Pygb
chr7	30423275	30428746	Nfkbid
chr19	34583529	34588982	Ifit3
chr4	147909753	147936776	Plod1
chr4	117550365	117674297	Eri3
chr11	53770014	53777324	Irf1
chr11	54054928	54069017	Pdlim4
chr19	34550694	34576534	Ifit2
chrX	155213126	155216449	Sat1
chr4	129513581	129515981	Marcksl1
chr5	99217420	99252927	Rasgef1b
chr17	56068249	56079333	Ubxn6
chr17	36005695	36020560	H2-T24
chr1	156653617	156674339	Tor3a
chr11	120724546	120727284	Dcxr
chr19	41981763	42034641	Ubtd1
chr1	23366424	23383175	Ogfrl1
chr6	97286867	97487820	Frmd4b
chr13	107724617	107890064	Zswim6
chr5	122707544	122729738	P2rx4
chr12	111669355	111672338	Ckb
chr9	37229149	37255738	Slc37a2
chr2	31688537	31804362	Abl1
chr6	122577792	122602444	Apobec1
chr11	59407141	59450034	Snap47
chr5	123577794	123684361	Clip1
chr13	5861489	5870393	Klf6
chr13	58157649	58164693	Idnk
chr11	114982446	114989886	Cd300ld
chr19	36926079	37014057	Btaf1
chr2	167035797	167063015	Znfx1
chr4	136889802	136892914	C1qc
chr7	66258747	66388341	Lrrk1
chr5	140340293	140389308	Snx8
chr2	26055536	26122811	Nacc2
chr15	25363277	25413764	Basp1
chr7	47050640	47054776	Tmem86a
chr14	63122462	63145923	Ctsb
chr19	47132232	47138294	Calhm2
chr16	93607837	93610349	Cbr1
chr7	144929931	144939925	Ccnd1
chr7	102015077	102018155	Il18bp
chr11	114996769	115001880	Cd300c2
chr7	141475236	141493427	Tspan4
chr5	34176580	34187710	Mxd4
chr4	133606992	133633429	Zdhhc18
chr6	72598628	72607488	Retsat
chr2	160363677	160367065	Mafb
chr5	121371725	121385409	Trafd1
chr19	37550418	37683249	Exoc6
chr5	121711609	121814950	Atxn2
chr4	136880145	136886177	C1qb
chr16	4874779	4879851	Ubald1
chr8	115703253	115706894	Maf
chr6	85431976	85446429	Smyd5
chr9	107975567	107984056	Uba7
chr14	55657879	55660508	Mdp1
chr1	74375203	74386051	Slc11a1
chr1	134415664	134433350	Adipor1
chr11	80154162	80178827	Adap2
chr5	101832953	102069921	Wdfy3
chr18	60684494	60748420	Ndst1
chr16	91647824	91679192	Son
chr5	140607341	140615545	Lfng
chr14	55739020	55745684	Dhrs1
chr16	33829665	33949338	Itgb5
chr2	62595793	62646255	Ifih1
chr8	71534262	71537437	Bst2
chr9	63953076	64022059	Smad6
chr10	59323296	59373304	P4ha1
chr9	63602646	63644590	Aagab
chr7	101348069	101412586	Arap1
chr11	115475667	115490466	Armc7
chr4	132782357	132796364	Themis2
chr4	63560227	63586357	Tmem268
chr1	171588613	171607334	Ly9
chr19	47090766	47131145	Pdcd11
chr4	154896430	154899043	Fam213b
chr11	70432580	70440828	Arrb2
chr3	90248192	90253612	Slc39a1
chr8	47827606	47990551	Wwc2
chr1	144244669	144249104	Rgs1
chr3	87357881	87371074	Cd5l
chr19	3935186	3949340	Unc93b1
chr2	91202912	91214098	Acp2
chr5	146734812	146794956	Usp12
chr10	37133243	37138926	Marcks
chr1	152516763	152625217	Rgl1
chr11	114890041	114901941	Cd300a
chr11	61653321	61672777	Grap
chr13	23702034	23710854	Hfe
chr19	5568024	5571261	Ap5b1
chr11	95842295	95845731	Gngt2
chr15	12117851	12185449	Zfr
chr11	118392747	118401959	Lgals3bp
chr14	54369442	54409472	Slc7a7
chr8	128359073	128505475	Nrp1
chr5	75933270	75978428	Kdr
chr5	64160260	64351486	Tbc1d1
chr15	76232995	76243440	Parp10
chr17	35185095	35188440	Lst1
chr3	106547798	106575341	Dram2
chr17	34187556	34197225	Tap1
chr12	55398825	55418459	Psma6
chr17	34182099	34187330	Psmb9
chr4	156199424	156200818	Isg15
chr17	5492600	5753891	Zdhhc14
chr14	55591742	55603674	Rnf31
chr6	38918986	39084579	Tbxas1
chr5	138976972	138994953	Pdgfa
chr11	106156254	106160176	Limd2
chrX	7762661	7775202	Tfe3
chr6	88902251	88912240	Tpra1
chr19	10842544	10857915	Slc15a3
chr16	4756946	4766249	Hmox2
chr7	19083849	19093820	Dmpk
chr16	23609919	23614222	Rtp4
chr13	55005985	55021385	Hk3
chr13	60895351	60897447	Ctla2b
chr16	92391951	92400078	Rcan1
chr7	104409026	104465193	Trim30a
chr11	34046928	34092281	Lcp2
chr8	70616844	70620850	Lrrc25
chr3	95988836	95995839	Plekho1
chr4	136895916	136898844	C1qa
chr11	8431652	8664535	Tns3
chr7	19076200	19082775	Dmwd
chr7	105744816	105752235	Tpp1
chr11	103966725	103985350	Arf2
chr7	123279149	123369915	Arhgap17
chr2	181227615	181242027	Helz2
chr6	87788853	87811779	Rab43
chr17	78852550	78882572	Eif2ak2
chr7	25091115	25132460	Pou2f2
chr2	143947395	144011263	Rrbp1
chr1	21240585	21265575	Gsta3
chr15	59648654	59657099	Trib1
chr6	4003987	4008446	Gng11
chr6	90550793	90599171	Aldh1l1
chr7	19678084	19681460	Apoc4
chrX	96247203	96293438	Vsig4
chr12	104338486	104345739	Serpina3k
chr7	19689480	19692659	Apoc1
chr19	34607957	34613401	Ifit3b
chr8	56294552	56321046	Hpgd
chr10	94311949	94590954	Tmcc3
chr11	58183843	58190198	Gm12250
chr5	135569935	135573049	Ccl24
chr11	49609679	49652739	Flt4
chr5	92346639	92348889	Cxcl10
chr3	83042246	83049863	Fgb
chr12	103728156	103738189	Serpina1b
chr16	36603869	36666077	Cd86
chr6	83644542	83656116	Clec4f
chr7	105591611	105600116	Hpx
chr18	36504927	36515805	Hbegf
chr1	160978606	161003014	Serpinc1
chr5	110879803	111289779	Ttc28
chr1	171221564	171226379	Apoa2
chr16	22892015	22899451	Ahsg
chr2	163726571	163750239	Ada
chr1	60977914	61000321	Icos
chr3	136053364	136326066	Bank1
chr16	95359169	95459348	Erg
chrX	73483601	73495936	Bgn
chr10	62185396	62231218	Tspan15
chr11	108395297	108414396	Apoh
chr7	122219496	122222539	Chp2
chr11	78499120	78502325	Vtn
chr12	103321142	103356001	Asb2
chr5	114923240	114937911	Oasl1
chr18	46713193	46728502	Cdo1
chr12	103763587	103773633	Serpina1d
chr9	46233050	46235299	Apoc3
chr10	127749602	127751798	Gpr182
chr15	76296603	76307245	Oplah
chr9	118606709	118901003	Itga9
chr5	105014153	105053561	Gbp8
chr4	149744036	149774267	Slc25a33
chr12	103894926	103904950	Serpina1c
chr5	89417511	89457898	Gc
chr4	126148003	126149874	Eva1b
chr8	104101625	104144502	Cdh5
chr5	123171807	123182723	Hpd
chr2	36230426	36252271	Ptgs1
chr7	30922372	30924181	Hamp2
chr10	85386814	85660292	Btbd11
chr19	38116620	38125321	Rbp4
chr1	157412352	157420236	2810025M15Rik
chr5	104935057	104982717	Abcg3
chr15	79823898	79834333	Cbx6
chr17	73804841	73832093	Ehd3
chr18	60376029	60392629	Iigp1
chr16	42907645	43619123	Zbtb20
chr9	105129338	105131805	Nudt16
chr15	75596630	75598213	Gpihbp1
chr2	154376314	154408084	Snta1
chr19	6164439	6172475	Batf2
chr18	20665250	20674326	Ttr
chr4	63143275	63154172	Ambp
chr12	104214544	104221129	Serpina3f
chr11	106311341	106314562	Cd79b
chr1	36548639	36557557	Sema4c
chr8	3716071	3720651	Clec4g
chr10	77907722	77969872	Trpm2
chr8	4102793	4105764	Cd209f
chr8	36567739	36952442	Dlc1
chr6	129397297	129405413	Clec1b
chr16	30065357	30067796	Hes1
chr5	90460870	90476602	Alb
chr9	44482825	44511906	Bcl9l
chr9	46228630	46230469	Apoa1
chr3	83007724	83015056	Fgg
chr11	117825919	117839908	Afmid
chr18	65582418	65689436	Zfp532
chr14	51905271	51914004	Ndrg2
chr15	4727210	4804045	C6
chr12	104214454	104241944	Serpina3g
chr8	61928087	62037701	Ddx60
chr17	46725664	46729165	Gnmt
chr15	101266846	101274794	Nr4a1
chr7	43651070	43660161	Siglece
chr14	55769058	55784072	Adcy4
chr2	120403896	120460852	Ganc
chr17	55749984	55853662	Adgre4
chr18	60212077	60247820	Gm4951
chr6	129610323	129623864	Klrk1
chr6	124304651	124330527	Cd163
chr16	31933851	31946046	Pigz
chr12	116207050	116263025	Wdr60
chr12	103853295	103863619	Serpina1a
chr5	139017304	139150703	Prkar1b
chrX	99136061	99149022	Efnb1
chr6	83671207	83677857	Cd207
chr9	44799400	44802951	Ttc36
chr5	143710326	143732280	Usp42
chr11	49057196	49064212	Tgtp2
chr2	156840007	156855569	Tgif2
chr6	72626371	72789045	Tcf7l1
chr11	87756864	87756927	Mir142
chr3	90450592	90465866	Npr1
chr11	118489760	118909572	Rbfox3
chr19	4057473	4059447	Gstp3
chr5	105270702	105293699	Gbp6
chr2	104095801	104115410	Cd59a
