## Supplemental Table 10 for "Histo-LCM-Hi-C reveals the 3D chromatin conformation of spatially localized rare cells in tissues at high resolution"

### Sheet: Sheet1
Table S10 Genes located in the A compartment in the KCs and B in the BMDMs
chr	Gene TSS	Gene name
chr5	146185303	1700001J03Rik
chr17	8988333	1700010I14Rik
chr6	32050246	1700012A03Rik
chrX	102867970	1700031F05Rik
chr9	105145091	1700080E11Rik
chrX	51972771	1700080O16Rik
chr10	87058045	1700113H08Rik
chr10	79097599	2610008E11Rik
chr14	12284173	3830406C13Rik
chr5	146502399	4930449I24Rik
chrX	18461396	4930578C19Rik
chr7	131146313	4933402N03Rik
chr1	23102252	4933415F23Rik
chr7	131174402	5430419D17Rik
chr7	140247284	5830411N06Rik
chr6	128581607	A2ml1
chr8	36993604	AI429214
chr10	82128013	AU041133
chr10	58224929	AW822073
chr16	8513429	Abat
chr11	46055992	Adam19
chr1	63445891	Adam23
chr14	68655841	Adam28
chr14	68533740	Adam7
chr14	68582094	Adamdec1
chr15	11064790	Adamts12
chr17	43360451	Adgrf5
chr11	67052593	Adprm
chr12	37241641	Agmo
chrX	21484544	Agtr2
chr6	37530173	Akr1d1
chr9	102716672	Amotl2
chr3	113532427	Amy2a1
chr1	72700578	Ankar
chr9	49427020	Ankk1
chr7	120173858	Anks4b
chr14	34052707	Antxrl
chr14	34085981	Anxa8
chr1	172895040	Apcs
chr11	108343354	Apoh
chrX	49463945	Arhgap36
chr9	105395392	Aste1
chrX	60592697	Atp11c
chr9	105527318	Atp2c1
chr4	101844022	B020004J07Rik
chrX	8892382	B630019K06Rik
chr10	82083353	BC024063
chr15	75216376	BC025446
chr11	51263045	BC049762
chr16	36367747	BC100530
chr16	36334331	BC117090
chr5	106458165	Barhl2
chrX	6320720	Bmp15
chr14	46390668	Bmp4
chr13	38345107	Bmp6
chr2	172940320	Bmp7
chr10	45335772	Bves
chr4	101893788	C130073F10Rik
chr15	4727175	C6
chr15	5063739	C7
chr4	127970950	CK137956
chr10	68541895	Cabcoco1
chr4	100776675	Cachd1
chr14	29721863	Cacna2d3
chr8	110168209	Calb2
chr7	114718643	Calcb
chr18	32934931	Camk4
chr17	73400865	Capn13
chr3	102086415	Casq2
chr18	66302740	Ccbe1
chr15	3303525	Ccdc152
chr18	57533780	Ccdc192
chr10	70097121	Ccdc6
chr5	116288984	Ccdc60
chr11	82101845	Ccl12
chr11	82115185	Ccl8
chr10	24595442	Ccn2
chr3	55055500	Ccna1
chr7	140218267	Cd163l1
chr8	3926843	Cd209b
chr8	3954745	Cd209c
chr8	3878554	Cd209d
chr8	3854308	Cd209e
chr1	130462743	Cd55
chr1	130423008	Cd55b
chr14	37098346	Cdhr1
chrX	61185557	Cdr1
chr8	4493026	Cers4
chr8	93048191	Ces1a
chr8	93080016	Ces1b
chr18	9619477	Cetn1
chr2	161109074	Chd6
chr3	106219506	Chil4
chr8	110039739	Chst4
chrX	20059560	Chst7
chr11	51261730	Clk4
chr11	51289920	Col23a1
chr10	76623629	Col6a2
chr9	106096782	Col6a4
chr9	105960642	Col6a5
chr9	105828159	Col6a6
chr9	51278568	Colca2
chr18	9707595	Colec12
chr9	104547286	Cpne4
chr7	132154738	Cpxm2
chr5	37241940	Crmp1
chr19	42431782	Crtac1
chr7	15879967	Crx
chr7	15882617	Crxos
chr4	127987857	Csmd2
chr16	36131240	Csta1
chr18	57468516	Ctxn3
chr2	77946374	Cwc22
chr9	54268109	Cyp19a1
chr7	27029081	Cyp2a12
chr7	26307169	Cyp2a4
chr7	26173411	Cyp2b9
chr5	145469722	Cyp3a16
chr5	145345279	Cyp3a57
chr4	115518264	Cyp4a10
chr4	115299046	Cyp4a12a
chr4	115411624	Cyp4a12b
chr4	115496141	Cyp4a14
chr4	115242084	Cyp4a29
chr4	115452604	Cyp4a30b
chr4	115563649	Cyp4a31
chr4	115600969	Cyp4a32
chr4	115647722	Cyp4b1
chr3	18243337	Cyp7b1
chrX	16522869	Cypt1
chr1	186967416	D1Pas1
chrX	73149449	DXBay18
chr10	52233619	Dcbld1
chr3	83127948	Dchs2
chr9	111439081	Dclk3
chr10	97479609	Dcn
chr3	145758675	Ddah1
chrX	6779306	Dgkk
chr8	36953142	Dlc1
chr14	24245919	Dlg5
chr12	109452823	Dlk1
chr7	131032053	Dmbt1
chr5	104202613	Dmp1
chrX	102802963	Dmrtc1c1
chrX	102854615	Dmrtc1c2
chr1	46066315	Dnah7b
chr1	88205781	Dnajb3
chr16	43754026	Drd3
chr5	104170712	Dspp
chr10	58232674	Duxf3
chrX	9663002	Dynlt3
chr14	24293214	E330034G19Rik
chrX	17319367	Efhc2
chr2	160912327	Emilin3
chr15	54952891	Enpp2
chr14	27622428	Erc2
chrX	53434918	Etd
chr6	82041043	Eva1a
chr5	37336893	Evc
chr5	37338499	Evc2
chrX	73228291	F8a
chr14	8318022	Fam107a
chr11	57518616	Fam114a2
chr19	60226700	Fam204a
chr9	109287675	Fbxw14
chr9	109568261	Fbxw15
chr9	109449139	Fbxw16
chr13	50417864	Fbxw17
chr9	109702699	Fbxw18
chr9	109495874	Fbxw19
chr9	109234753	Fbxw20
chr9	109404295	Fbxw22
chr9	109626056	Fbxw24
chr9	109664651	Fbxw25
chr9	109746088	Fbxw26
chr9	109790669	Fbxw27
chr9	109339658	Fbxw28
chr14	12348188	Fezf2
chr4	99656299	Foxd3
chr19	38224155	Fra10ac1
chr13	114458950	Fst
chrX	8962974	Fthl17b
chrX	8976558	Fthl17c
chrX	8986754	Fthl17d
chrX	9033493	Fthl17e
chrX	9063015	Fthl17f
chrX	17572324	Fundc1
chr18	9212163	Fzd8
chr11	57645442	Galnt10
chr17	73710452	Galnt14
chr7	111779976	Galnt18
chr13	60177364	Gas1
chr5	105239532	Gbp10
chr5	105139585	Gbp4
chr5	105293697	Gbp6
chr5	105139539	Gbp8
chr5	105139538	Gbp9
chr10	58255497	Gcc2
chr14	33923587	Gdf10
chr14	33941039	Gdf2
chr18	9282808	Gjd4
chr9	54286486	Gldn
chr19	12633308	Glyat
chr4	101020695	Gm10577
chr2	169587744	Gm11011
chr6	140729284	Gm11077
chr11	46052320	Gm12166
chr11	51220473	Gm12569
chr4	105789869	Gm12728
chr4	101986626	Gm12789
chr4	101981048	Gm12790
chr4	101940407	Gm12794
chr4	101909121	Gm12800
chrX	73117047	Gm14685
chr14	46379414	Gm15217
chr8	110102752	Gm17720
chrX	21175652	Gm21876
chr8	110101207	Gm21964
chrX	21745096	Gm28269
chr14	34015181	Gm30083
chr5	146514123	Gm3402
chr5	146525801	Gm3404
chr5	146537647	Gm3409
chr5	146556136	Gm3415
chr5	105293694	Gm43302
chr13	50443911	Gm47429
chr3	94264036	Gm4778
chr9	46998741	Gm4791
chrX	23882553	Gm4907
chr14	12283976	Gm49355
chr10	58236700	Gm4981
chr7	5350537	Gm5065
chr14	34016758	Gm5460
chr16	36184212	Gm5483
chr5	146160538	Gm5565
chrX	74645634	Gm5640
chrX	8874253	Gm5751
chrX	74837196	Gm5936
chr5	146170720	Gm6309
chr5	146491363	Gm6370
chr5	146481965	Gm6408
chrX	8843994	Gm6592
chrX	74740927	Gm6890
chrX	60539248	Gm7073
chr6	98342753	Gm765
chrX	56212880	Gm773
chr6	136327539	Gm8994
chrX	37211040	Gm9
chr1	82233112	Gm9747
chr2	174284320	Gnas
chr19	55127237	Gpam
chrX	52165251	Gpc4
chr1	63214542	Gpr1
chr5	146585238	Gpr12
chr1	125676995	Gpr39
chr1	42952872	Gpr45
chr10	41072284	Gpr6
chr18	10325177	Greb1l
chr14	34820108	Grid1
chr17	88668660	Gtf2a1l
chr3	82074688	Gucy1b1
chrX	9350627	H2al1k
chrX	14211148	H2al1n
chrX	9572408	H2al1o
chr10	36974544	Hdac2
chr1	88277632	Hjurp
chr4	128260956	Hmgb4
chr19	7612541	Hrasls5
chr7	121391859	Hs3st2
chr11	63922289	Hs3st3b1
chr5	116422863	Hspb8
chr6	24748329	Hyal4
chr6	24733245	Hyal6
chr4	98823839	I0C0044D17Rik
chr5	104299171	Ibsp
chr13	48261228	Id4
chr11	44400063	Il12b
chr19	29925114	Il33
chr7	114743694	Insc
chr6	121473677	Iqsec3
chr1	82291415	Irs1
chr5	37113784	Jakmip1
chr4	98817536	Kank4
chr6	126535411	Kcna5
chr6	126740673	Kcna6
chr12	17176887	Kcnf1
chr11	110968033	Kcnj16
chr14	24014490	Kcnma1
chr10	116473877	Kcnmb4
chr12	11151055	Kcns3
chr1	189007840	Kctd3
chr19	12695786	Keg1
chr5	150952607	Kl
chr14	100284678	Klf12
chrX	23365081	Klhl13
chr12	5375681	Klhl29
chr11	99389363	Krt10
chr11	99422258	Krt12
chr11	100207547	Krt14
chr11	100248901	Krt16
chr11	100261028	Krt17
chr11	99438149	Krt20
chr11	99493136	Krt23
chr11	99322950	Krt25
chr11	99337965	Krt26
chr11	99351103	Krt27
chr11	99374902	Krt28
chr11	100269870	Krt42
chrX	61709497	Ldoc1
chr4	101717404	Lepr
chr19	7607192	Lgals12
chr19	38264536	Lgi1
chr3	82903972	Lrat
chr14	37054830	Lrit1
chr14	37067929	Lrit2
chr12	41486430	Lrrn3
chr15	75268421	Ly6f
chr1	186117309	Lyplal1
chrX	155089792	Magea1
chrX	155093665	Magea2
chrX	155063144	Magea5
chr6	94283916	Magi1
chrX	16817365	Maob
chr5	103211333	Mapk10
chr1	120505023	Marco
chr13	103334496	Mast4
chr16	28929672	Mb21d2
chr8	18595131	Mcph1
chr11	57518664	Mfap3
chr7	136894614	Mgmt
chr10	24223517	Moxd1
chr1	174330518	Mptx1
chr1	88226986	Mroh2a
chr15	4898737	Mroh2b
chr9	105053239	Mrpl3
chr1	14755991	Msc
chr13	53473073	Msx2
chr11	67078300	Myh3
chr10	116896918	Myrfl
chr8	67480921	Nat1
chr8	67494858	Nat2
chr8	67523854	Nat3
chr9	105395523	Nek11
chr3	102010076	Nhlh2
chr5	101664995	Nkx6-1
chr7	5351034	Nlrp2
chr5	117781032	Nos1
chr2	174110349	Npepl1
chr18	33464028	Nrep
chr7	64872996	Nsmce3
chr12	10369973	Nt5c1b
chr13	58806569	Ntrk2
chrX	6173014	Nudt10
chr9	105131823	Nudt16
chr13	50467307	Nutm2
chr9	48162023	Nxpe4
chr7	15839677	Obox6
chr14	8378753	Oit1
chr7	107567446	Olfml1
chrX	50428497	Olfr1324
chr4	118888597	Olfr1330
chr4	118864649	Olfr1331
chr4	118836278	Olfr1333
chr4	118809943	Olfr1335
chr4	118782585	Olfr1337
chr4	118758736	Olfr1338
chr4	118732175	Olfr1339
chr4	118720138	Olfr1340
chr4	118703523	Olfr1341
chr10	79012472	Olfr1351
chr10	78618073	Olfr1357
chr3	97422019	Olfr1402
chr19	12670439	Olfr1442
chr19	12678112	Olfr1443
chr1	174391046	Olfr248
chr7	102719069	Olfr33
chr1	174365122	Olfr417
chr7	140681951	Olfr45
chr7	140601269	Olfr46
chr7	140205963	Olfr524
chr7	140646452	Olfr53
chr7	140659930	Olfr539
chr7	140697267	Olfr541
chr7	102702215	Olfr558
chr7	102727490	Olfr559
chr7	102759365	Olfr560
chr7	102771221	Olfr561
chr10	79028741	Olfr57
chr7	140628970	Olfr61
chr7	102759470	Olfr78
chr10	87521795	Pah
chr14	79771311	Pcdh8
chr9	95637601	Pcolce2
chr4	102087543	Pde4b
chr6	5496308	Pdk4
chr8	45885461	Pdlim3
chr16	45953597	Phldb2
chr11	72135777	Pitpnm3
chr7	129257031	Plpp4
chr8	109494027	Pmfbp1
chr3	54361109	Postn
chr9	51213708	Pou2af1
chr7	107595207	Ppfibp2
chr11	108343927	Prkca
chr5	99037350	Prkg2
chr6	127769471	Prmt8
chr7	18798519	Psg19
chr7	18718090	Psg22
chr17	67354456	Ptprm
chr6	128526719	Pzp
chr19	59943653	Rab11fip2
chr15	8967949	Ranbp3l
chr5	99729064	Rasgef1b
chr13	92131655	Rasgrf2
chr2	117343000	Rasgrp1
chr4	101068983	Raver2
chr14	33954003	Rbp3
chr12	10390772	Rdh14
chr5	151651241	Rfc3
chr14	37048963	Rgr
chr12	82588292	Rgs6
chrX	37222257	Rhox1
chrX	37244976	Rhox2a
chrX	37249919	Rhox3a
chrX	37265338	Rhox4a
chrX	37901769	Rhox9
chr5	128953485	Rimbp2
chr5	29195992	Rnf32
chr4	100095791	Ror1
chr13	53286123	Ror2
chr9	68653786	Rora
chr9	50344967	Rpl10-ps3
chr1	72711290	Rpl37a
chr2	151842927	Rspo4
chr12	109600329	Rtl1
chr5	150018675	Rxfp2
chr15	11037990	Rxfp3
chr9	102834917	Ryk
chr10	9675207	Samd5
chr11	67052670	Sco1
chr1	157506728	Sec16b
chr12	103631443	Serpina10
chr12	103676138	Serpina16
chr12	103695528	Serpina1f
chr12	103657211	Serpina6
chrX	6399854	Shroom4
chr15	8710763	Slc1a3
chr19	8218899	Slc22a29
chr5	21865603	Slc26a5
chr3	28697903	Slc2a2
chr13	38960874	Slc35b3
chr15	11000721	Slc45a2
chrX	21714896	Slc6a14
chr3	31310377	Slc7a14
chr9	102988712	Slco2a1
chr9	53850164	Sln
chr10	25536266	Smlr1
chrX	21068406	Spaca5
chr6	24791188	Spam1
chr5	104113732	Sparcl1
chr1	57774162	Spats2l
chrX	73176988	Spin2d
chr2	172977700	Spo11
chr13	57908331	Spock1
chr5	116591816	Srrm4
chrX	21115820	Ssxa1
chrX	8413305	Ssxb1
chrX	8327424	Ssxb10
chrX	8461725	Ssxb2
chrX	8803691	Ssxb5
chrX	8366978	Ssxb9
chr10	87008024	Stab2
chr16	36156811	Stfa2l1
chr16	37384961	Stxbp5l
chr6	95718799	Suclg2
chr10	86498895	Syn3
chr6	82402334	Tacr1
chr15	11399664	Tars
chr5	119832668	Tbx5
chr8	24438983	Tcim
chr19	55180733	Tectb
chr10	86300372	Timp3
chr7	65527780	Tjp1
chr9	67559702	Tln2
chr15	94629232	Tmem117
chr7	120102353	Tmem159
chr12	30584426	Tmem18
chrX	70477179	Tmem185a
chr11	67025154	Tmem220
chr6	24956296	Tmem229a
chr9	95750374	Trpc1
chr3	54156035	Trpc4
chr13	56895992	Trpc7
chr1	88277661	Trpm8
chr11	73234292	Trpv1
chr11	73267388	Trpv3
chr2	169633013	Tshz2
chr6	127887589	Tspan11
chr9	49486224	Ttc12
chr11	44470497	Ublcp1
chr1	88211959	Ugt1a1
chr1	88200601	Ugt1a2
chr7	26260334	Vmn1r184
chr7	5218493	Vmn1r57
chr7	20099680	Vmn1r91
chr17	55625191	Vmn2r118
chr5	151606020	Vmn2r18
chr5	146384985	Wasf3
chrX	23693051	Wdr44
chr1	45795166	Wdr75
chr3	57575909	Wwtr1
chrX	73192207	Xlr3b
chrX	73265389	Xlr3c
chrX	73214333	Xlr4b
chrX	73243129	Xlr4c
chrX	73292975	Xlr5a
chrX	73148796	Xlr5b
chrX	73292975	Xlr5c
chr1	63273265	Zdbf2
chr8	107942644	Zfhx3
chrX	21062315	Zfp182
chrX	21089526	Zfp300
chr14	33978763	Zfp488
chr7	35803002	Zfp507
chr7	12422750	Zfp551
chr7	12478293	Zfp606
chr8	110079746	Zfp612
chr2	174643534	Zfp831
chr10	82048123	Zfp873
chr10	82241279	Zfp938
chrX	58022700	Zic3
chr7	123500448	Zkscan2
chr7	120145290	Zp2
