## Supplemental Table 11 for "Histo-LCM-Hi-C reveals the 3D chromatin conformation of spatially localized rare cells in tissues at high resolution"

### Sheet: diffHic results
Table S11 DiffHic results of contacts between putative enhancer and Slc40a1, Nr1h3, and Itgam genes between KC and BMDM
Note: Bin size: 40kb. logFC, log (fold change), positive number in logFC represent stronger contact in KC.
chr	Putative enhancer		Gene		logFC	Different fold	P-Value	Gene name	Gene region
chr1	45760000	45800000	45920000	45960000	0.506225	4.55409	0.0376712	Slc40a1	Chr1: 45908070-45925594(-)
chr2	91040000	91080000	91160000	91200000	1.21102	73.1356	2.01759e-11	Nrh13	Chr2: 91184061-91195116 (-)
chr2	91080000	91120000	91160000	91200000	1.3584	98.1546	1.77462e-13	Nrh13	Chr2: 91184061-91195116 (-)
chr7	127960000	128000000	128040000	128080000	0.213244	2.19315	0.144779	Itgam	Chr7: 128062640-128118491(+)
chr7	127960000	128000000	128080000	128120000	0.429123	6.83398	0.0117296	Itgam	Chr7: 128062640-128118492(+)
